# Benchmarking supervised signature-scoring methods for single-cell RNA sequencing data in cancer

**DOI:** 10.1101/2021.06.29.450404

**Authors:** Nighat Noureen, Zhenqing Ye, Yidong Chen, Xiaojing Wang, Siyuan Zheng

## Abstract

Quantifying the activity of gene expression signatures is common in analyses of single-cell RNA sequencing data. Methods originally developed for bulk samples are often used for this purpose without accounting for contextual differences between bulk and single-cell data. More broadly, these methods have not been benchmarked. Here we benchmark four such supervised methods, including single sample gene set enrichment analysis (ssGSEA), AUCell, Single Cell Signature Explorer (SCSE), and a new method we developed, Jointly Assessing Signature Mean and Inferring Enrichment (JASMINE). Using cancer as an example, we show cancer cells consistently express more genes than normal cells. This imbalance leads to bias in performance by bulk-sample-based ssGSEA in gold standard tests and down sampling experiments. In contrast, single-cell-based methods are less susceptible. Our results suggest caution should be exercised when using bulk-sample-based methods in single-cell data analyses, and cellular contexts should be taken into consideration when designing benchmarking strategies.
