## Supplementary Table 1 for "Benchmarking supervised signature-scoring methods for single-cell RNA sequencing data in cancer"

### Sheet: SupplementaryTable1
Supplementary Table 1: Single Cell RNA Seq Data sets
Experiment	Publication	DataLink	Platform	Number of cells	Number of Genes	Mean Genes Per Tumor	Mean Genes Per Normal	Ratio	Journal	Used/Not Used	T/N Classification	CellType Classification
Melanoma	https://pubmed.ncbi.nlm.nih.gov/27124452/	https://www.ncbi.nlm.nih.gov/geo/query/acc.cgi?acc=GSE72056	SmartSeq2	4645(1257T: 3256 N)	23686	5662.44	3926.09	1.44226	Science	used	Available	Available
Head and Neck Cancer	https://pubmed.ncbi.nlm.nih.gov/29198524/	https://www.ncbi.nlm.nih.gov/geo/query/acc.cgi?acc=GSE103322	SmartSeq2	5560 (2215T : 3345N)	23686	5841.63	3345.52	1.74611	Cell	used	Available	Available
Clear Cell Renal Carcinoma	https://www.sciencedirect.com/science/article/pii/S1535610821001173	https://singlecell.broadinstitute.org/single_cell/study/SCP1288/tumor-and-immune-reprogramming-during-immunotherapy-in-advanced-renal-cell-carcinoma	10X	3933 (2639 T : 1294 N)	26427	2224.19	909.27	2.44613	Cancer Cell	used	Available	Available
Colorectal Cancer	https://pubmed.ncbi.nlm.nih.gov/32451460/	https://www.ncbi.nlm.nih.gov/geo/query/acc.cgi?acc=GSE144735	10X	3336 (1562T : 1774N)	22431	2650.99	918.84	2.88515	Nature Genetics	used	Available	Available
Liver Cancer (LIHC)	https://pubmed.ncbi.nlm.nih.gov/31588021/	https://www.ncbi.nlm.nih.gov/geo/query/acc.cgi?acc=GSE125449	10X	5023(4321N: 702T)	20124	2750.83	1482.89	1.85505	Cancer Cell	used	Available	Available
IDHwt GBM	https://www.sciencedirect.com/science/article/pii/S0092867419306877	https://singlecell.broadinstitute.org/single_cell/study/SCP393/single-cell-rna-seq-of-adult-and-pediatric-glioblastoma	SmartSeq2	5742 (4916T: 826N)	23686	5825.15	4559.83	1.27749	Cell	used	Available	Available
IDHmut Astrocytoma	https://science.sciencemag.org/content/355/6332/eaai8478	https://singlecell.broadinstitute.org/single_cell/study/SCP50/single-cell-rna-seq-analysis-of-astrocytoma	SmartSeq2	6176 (5096T: 1080N)	23686	6208.63	4414.48	1.40642	Science	used	Available	Available
GBM	https://pubmed.ncbi.nlm.nih.gov/29091775/	https://www.ncbi.nlm.nih.gov/geo/query/acc.cgi?acc=GSE84465	C1	3589(1091T:2498N)	23368	3039.35	2335.18	1.30155	Cell Reports	not used	Available	Available
Breast Cancer	https://pubmed.ncbi.nlm.nih.gov/28474673/	https://www.ncbi.nlm.nih.gov/geo/query/acc.cgi?acc=GSE75688	10X	515(317T: 198N)	55860	6417.87	4755.64	1.34953	Nature Comms	not used	Available	Available
Prostate Cancer	https://www.nature.com/articles/s41591-021-01244-6	https://singlecell.broadinstitute.org/single_cell/study/SCP1244/transcriptional-mediators-of-treatment-resistance-in-lethal-prostate-cancer	SmartSeq2	(836T: 1334 N)	45895	2580.5	2288.71	1.12749	Nature Medicine	not used	Available	Available
